# miR-210 is essential to retinal homeostasis in fruit flies and mice

**DOI:** 10.1101/2024.01.30.577988

**Authors:** Davide Colaianni, Federico Virga, Annamaria Tisi, Chiara Stefanelli, Germana Zaccagnini, Paola Cusumano, Gabriele Sales, Mircea Ivan, Fabio Martelli, Daniela Taverna, Massimiliano Mazzone, Cristiano Bertolucci, Rita Maccarone, Cristiano De Pittà

## Abstract

miR-210 is one of the most evolutionarily conserved microRNAs. Recent studies in *Drosophila melanogaster* have unveiled that the absence of miR-210 leads to a progressive retinal degeneration characterized by the accumulation of lipid droplets and disruptions in lipid metabolism. Further investigation into lipid anabolism and catabolism revealed significant alterations in gene expression within these pathways. We provide the first morphological characterization of miR-210 KO mice retinas, highlighting a significant photoreceptor degeneration. While exploring potential parallels between miR-210 KO models in flies and mice, we examined mice lipid metabolism, circadian behaviour, and retinal transcriptome yet found no resemblances, suggesting divergent mechanisms of retinal degeneration between the two species. Simultaneously, analysis of the transcriptome in the brains of miR-210 KO flies revealed the potential existence of a shared upstream mechanism contributing to retinal degeneration in both fruit flies and mammals.
