## Supplementary Tables for "miR-210 is essential to retinal homeostasis in fruit flies and mice": Supplementary Table S1 - Primers qRT-PCR.xlsx

### Sheet: Foglio1
Gene	Organism	Primer	Sequence (5’-3’)
SREBP	D. melanogaster	forward	GGAGAATATACCGAACGCCCA
		reverse	CAAGAGCTGTTGCGTTGGAC
SCAP	D. melanogaster	forward	TCTGCTTTCGTGCTATCCGT
		reverse	CCGGATCCAGTTTCGTAGGG
S1P	D. melanogaster	forward	AGTCAGTCATGGCACCTTCG
		reverse	CCAGGAAGTGTAAGAAACTTGGG
S2P	D. melanogaster	forward	GACCGCTTCTTCAAGAGTTGC
		reverse	GCCAGTGGAGGCTCATGAAA
Gpat4	D. melanogaster	forward	CCGGTGGCCATTAAGTACGA
		reverse	CAGGTACCACACATCGCACA
mino	D. melanogaster	forward	GCTGCATCTATGCCGAAAGC
		reverse	GTTGAGTGAGATCAGGCGCA
Agpat3	D. melanogaster	forward	GCAGAACCTGTTCGTGGAGA
		reverse	AATACCGCCCAGCAGACAAA
Lipin	D. melanogaster	forward	AACCGCATCAATGACGTGTG
		reverse	TTCAACTCGCCCTTGGTGTT
mdy	D. melanogaster	forward	CGGAACTCCCTGATTCCGTT
		reverse	AGATGATTGGGTAGCGCAAGT
Lsd-1	D. melanogaster	forward	GCCGCCTACGAAACCATCC
		reverse	CTTGGTGTTCCAGTACATCATTTCG
Lsd-2	D. melanogaster	forward	AATTGCCCGTGGTAAATGCG
		reverse	TCGAAGACACGATTTTTGCCTTT
bmm	D. melanogaster	forward	AGCACTGACGCCCAAACTTA
		reverse	GGCTGGTCATAGAGCGTGAA
Hsl	D. melanogaster	forward	CAGCGAGGAGTTTGCATTCG
		reverse	AGGGGTCCATGTTAAGTGTAAGT
PAPLA1	D. melanogaster	forward	CACGTGTCCGGGTTTCTACA
		reverse	TTTCGTCCCTTGTGATGGGG
pdgy	D. melanogaster	forward	TAACCATCCCAAGCTGACGC
		reverse	CAGTGTTCGGGAACTTGTTCAG
Rp49	D. melanogaster	forward	ATCGGTTACGGATCGAACAA
		reverse	GACAATCTCCTTGCGCTTCT
Srebf1	M. musculus	forward	AGGAGGGCAGGTTCCAGT
		reverse	CAGATAGCAGGATGCCAACA
Srebf2	M. musculus	forward	AGGCTGGCCCATAGCTTC
		reverse	AGCTGGTGTGTACGGGTAGG
Mbtps1	M. musculus	forward	CCTACATGTGGCCCTACTGC
		reverse	GTCGCCACTCAGGCTTATCC
Gpat4	M. musculus	forward	TACCCTGTGGCTATCAAGTATG
		reverse	GAAGGTACGTCACCATGCCA
Gpam	M. musculus	forward	ATGAAACGCACACAAGGCAC
		reverse	CCCTTATGGACGTCTCGCTC
Lpin3	M. musculus	forward	AGCCACAAATCCACGTACCA
		reverse	TCCGCCAATAGCTGAGGTTG
Dgat1	M. musculus	forward	TAGAAGAGGACGAGGTGCGA
		reverse	GTCTTTGTCCCGGGTATGGG
Acaca	M. musculus	forward	TGCAGGAGAAGGGTGTCATT
		reverse	TTCTTGACCAGGTCCTCCAG
Acacb	M. musculus	forward	ACAGCACTGGTCAGCCAAG
		reverse	GGATGTTCTTGGACCAGACTTT
Acss2	M. musculus	forward	TGTGTGATGGCCATACCTTC
		reverse	GTAGTCTGGTGTGGCAATGG
Fasn	M. musculus	forward	GACTACAACCTCTCCCAGGTGT
		reverse	CCAGGGAGCTATGGATGATG
Acly	M. musculus	forward	AGGAGTATGGGCTTCATTGG
		reverse	CCCAGGGGTGACGATACA
Gapdh	M. musculus	forward	TGACGTGCCGCCTGGAGAAA
		reverse	AGTGTAGCCCAAGATGCCCTTCAG
