## Supplementary Tables for "miR-210 is essential to retinal homeostasis in fruit flies and mice": Supplementary Table S2 - RNA-Seq (mouse retina).xlsx

### Sheet: mouse retina, miR-210KO vs. WT
gene	logFC	PValue	FDR	symbol	entrez	description	WT_1	WT_2	WT_3	miR-210-KO_1	miR-210-KO_2	miR-210-KO_3
ENSMUSG00000030433	1.98008	7.00293e-10	9.36852e-06	Sbk2	381836	SH3-binding domain kinase family, member 2 [Source:MGI Symbol;Acc:MGI:2685925]	0.673558	0.855156	1.62728	4.07945	3.25582	3.4283
ENSMUSG00000059213	1.99833	7.02166e-09	4.69679e-05	Ddn	13199	dendrin [Source:MGI Symbol;Acc:MGI:108101]	0.375467	0.655501	0.302414	1.1674	1.60895	3.32905
ENSMUSG00000014039	-1.49083	1.62176e-08	7.23199e-05	Prdm15	114604	PR domain containing 15 [Source:MGI Symbol;Acc:MGI:1930121]	10.3728	9.46304	15.5257	6.43502	5.16042	2.96687
ENSMUSG00000038618	-1.42729	5.2076e-08	0.00015423	Rassf7	66985	Ras association (RalGDS/AF-6) domain family (N-terminal) member 7 [Source:MGI Symbol;Acc:MGI:1914235]	8.24029	9.98024	11.5267	4.7763	4.86258	3.24398
ENSMUSG00000039929	-1.3401	5.76431e-08	0.00015423	Urb1	207932	URB1 ribosome biogenesis 1 homolog (S. cerevisiae) [Source:MGI Symbol;Acc:MGI:2146468]	11.1677	8.98327	5.34582	4.05761	4.28304	2.57594
ENSMUSG00000037752	1.4008	7.84444e-08	0.000174905	Xkr8	381560	X-linked Kx blood group related 8 [Source:MGI Symbol;Acc:MGI:2685877]	1.87728	2.49459	1.60376	4.82061	2.41764	13.6439
ENSMUSG00000025429	1.67712	2.03078e-07	0.000388111	Pstpip2	19201	proline-serine-threonine phosphatase-interacting protein 2 [Source:MGI Symbol;Acc:MGI:1335088]	0.717483	0.820181	0.452491	2.71309	2.42878	1.22743
ENSMUSG00000022321	1.42233	2.99284e-07	0.000500478	Cdh10	320873	cadherin 10 [Source:MGI Symbol;Acc:MGI:107436]	1.59631	2.2186	1.03819	3.59147	3.94706	2.71258
ENSMUSG00000073424	-1.76483	7.71648e-07	0.00114701	Cyp4f15	106648	cytochrome P450, family 4, subfamily f, polypeptide 15 [Source:MGI Symbol;Acc:MGI:2146921]	1.75103	3.07645	0.946481	0.549959	0.363826	0.694113
ENSMUSG00000041798	-1.24074	1.76311e-06	0.00235869	Gck	103988	glucokinase [Source:MGI Symbol;Acc:MGI:1270854]	10.182	7.9249	2.60705	2.15395	3.0031	2.17153
ENSMUSG00000038608	1.27789	2.10824e-06	0.002564	Dock10	210293	dedicator of cytokinesis 10 [Source:MGI Symbol;Acc:MGI:2146320]	0.826164	1.45369	0.706121	2.32349	1.63309	2.29343
ENSMUSG00000033060	-1.29169	2.41554e-06	0.00269293	Lmo7	380928	LIM domain only 7 [Source:MGI Symbol;Acc:MGI:1353586]	2.44702	4.23116	2.93214	2.01897	0.97241	0.884029
ENSMUSG00000018554	-1.33824	3.22864e-06	0.00322209	Ybx2	53422	Y box protein 2 [Source:MGI Symbol;Acc:MGI:1096372]	5.02078	6.91823	17.9001	3.786	3.28032	5.32769
ENSMUSG00000091155	-1.12476	3.50968e-06	0.00322209	Serpine3	319433	serpin peptidase inhibitor, clade E (nexin, plasminogen activator inhibitor type 1), member 3 [Source:MGI Symbol;Acc:MGI:2442020]	50.5825	15.4324	61.7145	9.30658	23.1177	24.1155
ENSMUSG00000056856	-1.1804	3.61275e-06	0.00322209	Jakmip3	74004	janus kinase and microtubule interacting protein 3 [Source:MGI Symbol;Acc:MGI:1921254]	1.85161	3.58661	9.54591	2.49083	2.07037	1.28029
ENSMUSG00000021613	1.82452	3.92987e-06	0.00327389	Hapln1	12950	hyaluronan and proteoglycan link protein 1 [Source:MGI Symbol;Acc:MGI:1337006]	0.799548	0.456638	0.49188	1.6867	0.434405	5.72382
ENSMUSG00000079592	-1.26	4.16027e-06	0.00327389	C1qtnf5	235312	C1q and tumor necrosis factor related protein 5 [Source:MGI Symbol;Acc:MGI:2385958]	9.73475	8.25236	3.68101	2.73274	3.46198	3.54096
ENSMUSG00000039787	-1.29168	5.14846e-06	0.00373332	Cercam	99151	cerebral endothelial cell adhesion molecule [Source:MGI Symbol;Acc:MGI:2139134]	6.41946	6.83615	8.06471	3.98217	1.88936	3.01402
ENSMUSG00000042515	1.57464	5.30222e-06	0.00373332	Pwwp3b	245631	PWWP domain containing 3B [Source:MGI Symbol;Acc:MGI:2445062]	0.855275	1.71405	2.02311	2.74546	5.67626	2.83955
ENSMUSG00000021835	-1.13319	8.11091e-06	0.00504746	Bmp4	12159	bone morphogenetic protein 4 [Source:MGI Symbol;Acc:MGI:88180]	41.0001	25.0561	34.4374	20.5048	23.8979	9.07372
ENSMUSG00000025515	-1.40306	8.4915e-06	0.00504746	Muc2	17831	mucin 2 [Source:MGI Symbol;Acc:MGI:1339364]	0.13591	0.21853	0.344758	0.129967	0.162291	0.03789
ENSMUSG00000027313	2.0765	8.56159e-06	0.00504746	Chac1	69065	ChaC, cation transport regulator 1 [Source:MGI Symbol;Acc:MGI:1916315]	1.68625	1.16077	0.660652	8.12592	2.0061	5.36684
ENSMUSG00000009145	-1.44973	8.6778e-06	0.00504746	Dqx1	93838	DEAQ RNA-dependent ATPase [Source:MGI Symbol;Acc:MGI:2136388]	2.58389	1.92011	1.81597	1.31325	0.763388	0.658858
ENSMUSG00000029622	-1.12398	9.27447e-06	0.00516974	Arpc1b	11867	actin related protein 2/3 complex, subunit 1B [Source:MGI Symbol;Acc:MGI:1343142]	7.75743	5.93092	9.21627	3.69459	3.93899	3.74541
ENSMUSG00000078867	-1.29533	1.06555e-05	0.00570195	Gm14418		predicted gene 14418 [Source:MGI Symbol;Acc:MGI:3702408]	19.323	10.5864	12.3013	4.29513	10.3126	2.72825
ENSMUSG00000024542	-1.23577	1.18646e-05	0.00610479	Cep192	70799	centrosomal protein 192 [Source:MGI Symbol;Acc:MGI:1918049]	3.4841	4.94411	13.7679	2.32884	3.85141	1.58346
ENSMUSG00000083397	-1.29528	1.29672e-05	0.00627004	Gm5466		predicted gene 5466 [Source:MGI Symbol;Acc:MGI:3647828]	2.09946	4.60883	9.77643	2.5957	3.53606	0.937225
ENSMUSG00000026976	1.38975	1.31231e-05	0.00627004	Pax8	18510	paired box 8 [Source:MGI Symbol;Acc:MGI:97492]	1.17266	0.77272	0.518333	0.854584	1.12017	4.89775
ENSMUSG00000026347	1.05778	1.4072e-05	0.00649156	Tmem163	72160	transmembrane protein 163 [Source:MGI Symbol;Acc:MGI:1919410]	15.5957	18.4351	13.2141	32.7828	34.138	28.9753
ENSMUSG00000038415	1.29977	1.86494e-05	0.00831641	Foxq1	15220	forkhead box Q1 [Source:MGI Symbol;Acc:MGI:1298228]	0.199419	0.547492	0.313917	1.10193	0.55229	0.839154
ENSMUSG00000030123	-1.02414	2.24221e-05	0.00967624	Plxnd1	67784	plexin D1 [Source:MGI Symbol;Acc:MGI:2154244]	5.42007	8.63093	8.46941	3.9528	2.22496	6.81073
ENSMUSG00000072501	-1.02067	2.3386e-05	0.00977682	Phf20l1	239510	PHD finger protein 20-like 1 [Source:MGI Symbol;Acc:MGI:2444412]	17.6832	19.7076	34.3835	14.189	14.1725	5.58158
ENSMUSG00000029212	1.05062	2.51092e-05	0.0101316	Gabrb1	14400	gamma-aminobutyric acid (GABA) A receptor, subunit beta 1 [Source:MGI Symbol;Acc:MGI:95619]	3.29815	2.53937	1.49999	3.62284	3.49814	5.79266
ENSMUSG00000078773	-1.22582	2.57492e-05	0.0101316	Rad54b	623474	RAD54 homolog B (S. cerevisiae) [Source:MGI Symbol;Acc:MGI:3605986]	7.13907	4.82467	8.31195	3.86317	5.49315	0.818456
ENSMUSG00000027800	1.12827	2.80702e-05	0.0107292	Tm4sf1	17112	transmembrane 4 superfamily member 1 [Source:MGI Symbol;Acc:MGI:104678]	8.28895	9.52363	6.34631	13.9996	13.9612	20.445
ENSMUSG00000035852	-1.62606	2.8938e-05	0.0107537	Misp	78906	mitotic spindle positioning [Source:MGI Symbol;Acc:MGI:1926156]	4.04453	0.984961	0.676114	0.579311	0.432678	0.523316
ENSMUSG00000021338	-1.23002	3.04909e-05	0.0110245	Carmil1	68732	capping protein regulator and myosin 1 linker 1 [Source:MGI Symbol;Acc:MGI:1915982]	17.9225	14.3445	9.56303	8.94704	5.42819	4.59467
ENSMUSG00000021596	1.42238	3.25973e-05	0.011454	Mctp1	78771	multiple C2 domains, transmembrane 1 [Source:MGI Symbol;Acc:MGI:1926021]	0.504759	0.948496	0.625995	1.40954	2.22795	1.545
ENSMUSG00000078899	-1.0087	3.33911e-05	0.011454	Gm4631	627914	predicted gene 4631 [Source:MGI Symbol;Acc:MGI:3782813]	9.28673	11.2859	14.6669	7.41475	7.59682	4.09834
ENSMUSG00000078899	-1.0087	3.33911e-05	0.011454	Gm4631	102633156	predicted gene 4631 [Source:MGI Symbol;Acc:MGI:3782813]	9.28673	11.2859	14.6669	7.41475	7.59682	4.09834
ENSMUSG00000025616	-0.997009	3.56917e-05	0.0119371	Usp16	74112	ubiquitin specific peptidase 16 [Source:MGI Symbol;Acc:MGI:1921362]	40.4782	23.4819	24.8701	12.8174	20.7261	8.37264
ENSMUSG00000020325	-1.0582	4.04084e-05	0.0123957	Fstl3	83554	follistatin-like 3 [Source:MGI Symbol;Acc:MGI:1890391]	6.97651	6.72446	8.84077	4.18303	3.68875	4.07446
ENSMUSG00000034422	1.2034	4.20596e-05	0.0123957	Parp14	547253	poly (ADP-ribose) polymerase family, member 14 [Source:MGI Symbol;Acc:MGI:1919489]	0.802941	1.55825	1.22639	1.50213	1.30398	8.0074
ENSMUSG00000090066	1.75374	4.23202e-05	0.0123957	1110002E22Rik	102634333	RIKEN cDNA 1110002E22 gene [Source:MGI Symbol;Acc:MGI:1915066]	0.253076	0.736604	0.448514	1.27224	4.0162	0.815468
ENSMUSG00000027474	-1.79243	4.39334e-05	0.0123957	Ccm2l	228788	cerebral cavernous malformation 2-like [Source:MGI Symbol;Acc:MGI:2385159]	3.50207	0.82295	1.08275	0.625622	0.288561	0.442786
ENSMUSG00000069516	-1.15847	4.39945e-05	0.0123957	Lyz2		lysozyme 2 [Source:MGI Symbol;Acc:MGI:96897]	17.1797	28.7199	26.4842	20.7848	7.62262	10.3345
ENSMUSG00000015468	-1.15305	4.54903e-05	0.0123957	Notch4	18132	notch 4 [Source:MGI Symbol;Acc:MGI:107471]	1.68056	1.91085	2.84817	0.735813	0.85413	2.06916
ENSMUSG00000029862	-1.15459	4.55828e-05	0.0123957	Clcn1	12723	chloride channel, voltage-sensitive 1 [Source:MGI Symbol;Acc:MGI:88417]	2.71254	2.16737	4.35311	1.15466	1.58076	1.37407
ENSMUSG00000019966	1.2757	4.58016e-05	0.0123957	Kitl	17311	kit ligand [Source:MGI Symbol;Acc:MGI:96974]	4.46048	4.45671	3.5991	5.47309	14.1833	7.52088
ENSMUSG00000047986	-1.46622	4.70526e-05	0.0123957	Palm3	74337	paralemmin 3 [Source:MGI Symbol;Acc:MGI:1921587]	0.795711	3.74837	2.35233	0.696025	0.713167	1.16305
ENSMUSG00000044367	1.22938	4.70961e-05	0.0123957	Slc16a13	69309	solute carrier family 16 (monocarboxylic acid transporters), member 13 [Source:MGI Symbol;Acc:MGI:1916559]	1.16808	2.79952	1.06762	5.35453	4.31769	2.58996
ENSMUSG00000013415	-1.39997	4.72552e-05	0.0123957	Igf2bp1	140486	insulin-like growth factor 2 mRNA binding protein 1 [Source:MGI Symbol;Acc:MGI:1890357]	0.911481	1.77758	2.44345	1.43427	0.239327	0.575458
ENSMUSG00000042622	1.34278	5.1618e-05	0.0132797	Maff	17133	v-maf musculoaponeurotic fibrosarcoma oncogene family, protein F (avian) [Source:MGI Symbol;Acc:MGI:96910]	0.766668	0.726963	0.476633	1.45021	3.0883	1.01855
ENSMUSG00000029594	-1.0192	5.35911e-05	0.0134461	Rbm19	74111	RNA binding motif protein 19 [Source:MGI Symbol;Acc:MGI:1921361]	9.67704	12.2904	7.4627	7.10024	4.00932	3.4876
ENSMUSG00000036246	-1.09733	5.42749e-05	0.0134461	Gmip	78816	Gem-interacting protein [Source:MGI Symbol;Acc:MGI:1926066]	1.8208	2.10214	7.01994	1.27506	0.943686	2.30994
ENSMUSG00000066842	-1.162	5.79215e-05	0.0140886	Hmcn1	545370	hemicentin 1 [Source:MGI Symbol;Acc:MGI:2685047]	0.179613	0.430718	5.15638	0.364096	0.352561	0.236425
ENSMUSG00000058900	-1.27277	5.91411e-05	0.0141284	Rsl1	380855	regulator of sex limited protein 1 [Source:MGI Symbol;Acc:MGI:3044162]	3.02596	5.0753	6.23185	1.32727	2.66456	1.30351
ENSMUSG00000070604	1.15289	6.63662e-05	0.0155763	Vsig10l	75690	V-set and immunoglobulin domain containing 10 like [Source:MGI Symbol;Acc:MGI:1922940]	0.736346	1.61625	2.57068	6.7704	2.47504	2.51853
ENSMUSG00000037627	-1.33971	6.92221e-05	0.0159664	Rgs22	626596	regulator of G-protein signalling 22 [Source:MGI Symbol;Acc:MGI:3613651]	0.712124	1.04629	4.82032	0.493499	0.6841	0.455243
ENSMUSG00000001119	-0.971582	8.26015e-05	0.0187295	Col6a1	12833	collagen, type VI, alpha 1 [Source:MGI Symbol;Acc:MGI:88459]	6.55561	7.02957	9.81272	5.54555	4.39869	2.65224
ENSMUSG00000024164	-1.06137	8.66601e-05	0.0193223	C3	12266	complement component 3 [Source:MGI Symbol;Acc:MGI:88227]	0.815721	1.44319	3.89257	1.12637	0.752667	0.589049
ENSMUSG00000025473	-1.10693	9.24739e-05	0.0202806	Adam8	11501	a disintegrin and metallopeptidase domain 8 [Source:MGI Symbol;Acc:MGI:107825]	4.72581	1.7606	2.96746	1.37957	1.72888	1.43571
ENSMUSG00000103310	1.07479	9.65621e-05	0.0208356	Pcdha12	192164	protocadherin alpha 12 [Source:MGI Symbol;Acc:MGI:1298370]	0.654335	2.16811	0.979341	3.73403	2.60279	1.88828
ENSMUSG00000052544	-1.15928	0.000101316	0.0213289	St6galnac3	20447	ST6 (alpha-N-acetyl-neuraminyl-2,3-beta-galactosyl-1,3)-N-acetylgalactosaminide alpha-2,6-sialyltransferase 3 [Source:MGI Symbol;Acc:MGI:1341828]	2.53943	0.974593	0.868187	0.54165	1.26274	0.217815
ENSMUSG00000070425	-1.0171	0.000102037	0.0213289	Xntrpc	102443351	Xndc1-transient receptor potential cation channel, subfamily C, member 2 readthrough [Source:MGI Symbol;Acc:MGI:5546370]	1.10079	2.35306	5.49198	1.43119	0.559569	3.34844
ENSMUSG00000042251	1.10021	0.000104982	0.021607	Pm20d1	212933	peptidase M20 domain containing 1 [Source:MGI Symbol;Acc:MGI:2442939]	0.580153	0.91606	0.459435	1.57908	0.8809	1.64448
ENSMUSG00000032278	1.33388	0.000107527	0.0217133	Paqr5	74090	progestin and adipoQ receptor family member V [Source:MGI Symbol;Acc:MGI:1921340]	0.443572	0.663837	0.549241	0.957006	0.619666	4.09517
ENSMUSG00000084350	-1.36683	0.000109964	0.0217133	Znf41-ps		ZNF41, pseudogene [Source:MGI Symbol;Acc:MGI:1917255]	1.49964	1.9443	3.31221	0.609182	1.14277	0.62964
ENSMUSG00000041859	1.33785	0.000110368	0.0217133	Mcm3	17215	minichromosome maintenance complex component 3 [Source:MGI Symbol;Acc:MGI:101845]	1.08836	1.13006	0.886785	1.12556	3.65132	3.25396
ENSMUSG00000059852	1.13759	0.000113526	0.022011	Kcng2	240444	potassium voltage-gated channel, subfamily G, member 2 [Source:MGI Symbol;Acc:MGI:3694646]	1.64729	0.726475	0.583477	1.05633	1.81223	4.91314
ENSMUSG00000054134	1.41225	0.00011903	0.0224354	Umodl1	52020	uromodulin-like 1 [Source:MGI Symbol;Acc:MGI:1929785]	0.490359	0.6505	0.2126	0.572689	1.15245	1.87009
ENSMUSG00000057132	-0.941676	0.00011907	0.0224354	Rpgrip1	77945	retinitis pigmentosa GTPase regulator interacting protein 1 [Source:MGI Symbol;Acc:MGI:1932134]	339.669	228.883	359.695	217.633	245.964	199.164
ENSMUSG00000004864	-1.26421	0.000125218	0.02306	Mapk13	26415	mitogen-activated protein kinase 13 [Source:MGI Symbol;Acc:MGI:1346864]	2.22094	2.71405	2.91809	1.43329	1.05954	1.11715
ENSMUSG00000027966	-1.0196	0.000129975	0.02306	Col11a1	12814	collagen, type XI, alpha 1 [Source:MGI Symbol;Acc:MGI:88446]	2.37921	1.24696	1.85054	0.674115	1.23974	0.643557
ENSMUSG00000027684	1.22882	0.000130234	0.02306	Mecom	14013	MDS1 and EVI1 complex locus [Source:MGI Symbol;Acc:MGI:95457]	0.370781	1.13753	0.235393	1.50169	0.775846	1.31765
ENSMUSG00000015647	-0.946646	0.000130977	0.02306	Lama5	16776	laminin, alpha 5 [Source:MGI Symbol;Acc:MGI:105382]	5.64584	6.46075	2.8143	3.07766	1.84616	2.89295
ENSMUSG00000059434	-1.05943	0.000131003	0.02306	Gckr	231103	glucokinase regulatory protein [Source:MGI Symbol;Acc:MGI:1096345]	38.6143	33.2987	49.7372	29.6003	18.8938	18.7326
ENSMUSG00000005611	-1.16073	0.000148101	0.0254911	Irag1	17540	inositol 1,4,5-triphosphate receptor associated 1 [Source:MGI Symbol;Acc:MGI:1338023]	0.425889	2.80502	0.989972	0.803383	0.293524	0.532678
ENSMUSG00000005907	-0.940091	0.000148625	0.0254911	Pex1	71382	peroxisomal biogenesis factor 1 [Source:MGI Symbol;Acc:MGI:1918632]	27.2945	13.3976	22.7389	11.0419	17.8753	6.17394
ENSMUSG00000074733	-1.17719	0.00015939	0.0269914	Zfp950	414758	zinc finger protein 950 [Source:MGI Symbol;Acc:MGI:2652824]	26.455	11.2091	35.8365	12.2792	12.2748	6.38896
ENSMUSG00000027380	-1.10035	0.000169732	0.0283834	Acoxl	74121	acyl-Coenzyme A oxidase-like [Source:MGI Symbol;Acc:MGI:1921371]	3.15559	2.7286	2.13927	1.46778	1.82137	0.901265
ENSMUSG00000005667	0.979549	0.000206886	0.0341694	Mthfd2	17768	methylenetetrahydrofolate dehydrogenase (NAD+ dependent), methenyltetrahydrofolate cyclohydrolase [Source:MGI Symbol;Acc:MGI:1338850]	1.89196	5.76385	6.82835	13.552	5.62877	7.21447
ENSMUSG00000035173	-0.877852	0.000211904	0.0345713	Ccdc186	213993	coiled-coil domain containing 186 [Source:MGI Symbol;Acc:MGI:2445022]	30.2012	26.7314	29.1623	16.8524	21.0125	12.9571
ENSMUSG00000031075	-0.988207	0.00022197	0.0353355	Ano1	101772	anoctamin 1, calcium activated chloride channel [Source:MGI Symbol;Acc:MGI:2142149]	2.57905	2.44274	2.77854	1.05295	0.979201	2.15627
ENSMUSG00000032198	-0.914315	0.000222844	0.0353355	Dock6	319899	dedicator of cytokinesis 6 [Source:MGI Symbol;Acc:MGI:1914789]	4.60277	7.18334	3.5865	2.57094	1.48362	5.94463
ENSMUSG00000020280	-0.94428	0.000224512	0.0353355	Pus10	74467	pseudouridylate synthase 10 [Source:MGI Symbol;Acc:MGI:1921717]	6.86474	5.81312	13.6301	4.03775	5.78895	2.66387
ENSMUSG00000020142	1.10322	0.000235512	0.0365389	Slc1a4	55963	solute carrier family 1 (glutamate/neutral amino acid transporter), member 4 [Source:MGI Symbol;Acc:MGI:2135601]	4.47464	5.66625	1.9303	13.9125	5.18855	7.23632
ENSMUSG00000040272	-0.950638	0.000238315	0.0365389	Accs	329470	1-aminocyclopropane-1-carboxylate synthase (non-functional) [Source:MGI Symbol;Acc:MGI:1919717]	4.57454	4.2277	9.28928	3.46004	4.89103	1.64242
ENSMUSG00000074264	-0.967059	0.000240352	0.0365389	Amy1	11722	amylase 1, salivary [Source:MGI Symbol;Acc:MGI:88019]	64.0765	55.7223	104.197	47.9038	39.8037	19.7124
ENSMUSG00000029752	1.00833	0.000247798	0.0372477	Asns	27053	asparagine synthetase [Source:MGI Symbol;Acc:MGI:1350929]	24.0949	31.9499	22.0347	76.6389	33.1542	48.6784
ENSMUSG00000032475	-0.956542	0.000258053	0.0382714	Nck1	17973	non-catalytic region of tyrosine kinase adaptor protein 1 [Source:MGI Symbol;Acc:MGI:109601]	24.7732	27.1516	45.7406	13.8833	21.4743	14.1484
ENSMUSG00000038060	-1.12334	0.000262317	0.0382714	Dlec1	320256	deleted in lung and esophageal cancer 1 [Source:MGI Symbol;Acc:MGI:2443671]	0.607291	0.865413	1.08906	0.650439	0.659092	0.181878
ENSMUSG00000032560	-0.877658	0.000263191	0.0382714	Dnajc13	235567	DnaJ heat shock protein family (Hsp40) member C13 [Source:MGI Symbol;Acc:MGI:2676368]	24.357	20.9547	25.9187	16.7024	17.3492	8.51084
ENSMUSG00000078880	-1.18663	0.000284493	0.0409241	Gm14308	627914	predicted gene 14308 [Source:MGI Symbol;Acc:MGI:3782921]	14.0127	10.6857	18.4498	7.68809	4.19379	6.29766
ENSMUSG00000078880	-1.18663	0.000284493	0.0409241	Gm14308	100043381	predicted gene 14308 [Source:MGI Symbol;Acc:MGI:3782921]	14.0127	10.6857	18.4498	7.68809	4.19379	6.29766
ENSMUSG00000034163	-0.923079	0.00029819	0.0424382	Zfc3h1	216345	zinc finger, C3H1-type containing [Source:MGI Symbol;Acc:MGI:2446143]	56.7484	37.7399	70.5595	37.7695	39.0834	18.3608
ENSMUSG00000028532	0.892786	0.000305787	0.0426186	Cachd1	320508	cache domain containing 1 [Source:MGI Symbol;Acc:MGI:2444177]	2.40172	11.2511	2.56335	17.0667	3.67337	10.2812
ENSMUSG00000022021	0.90764	0.000305829	0.0426186	Diaph3	56419	diaphanous related formin 3 [Source:MGI Symbol;Acc:MGI:1927222]	5.84709	6.19437	5.05925	7.81816	9.149	10.6413
ENSMUSG00000040181	1.11384	0.000335297	0.0455629	Fmo1	14261	flavin containing monooxygenase 1 [Source:MGI Symbol;Acc:MGI:1310002]	1.12502	4.34548	1.11876	5.63157	3.17805	3.2753
ENSMUSG00000025650	-0.927061	0.000336041	0.0455629	Col7a1	12836	collagen, type VII, alpha 1 [Source:MGI Symbol;Acc:MGI:88462]	6.14115	2.22966	2.26924	0.995338	2.5533	2.58053
ENSMUSG00000026278	0.907056	0.000337175	0.0455629	Bok	51800	BCL2-related ovarian killer [Source:MGI Symbol;Acc:MGI:1858494]	5.48005	4.97632	6.54606	9.47609	10.1169	18.219
ENSMUSG00000036615	0.900771	0.00034613	0.0460139	Rfxap	170767	regulatory factor X-associated protein [Source:MGI Symbol;Acc:MGI:2180854]	9.01764	15.1145	11.5518	30.2253	12.495	30.3646
ENSMUSG00000025956	0.978443	0.000347391	0.0460139	Mettl21a	67099	methyltransferase like 21A [Source:MGI Symbol;Acc:MGI:1914349]	10.6511	12.2523	8.97767	15.0352	19.6286	22.3499
ENSMUSG00000071281	-1.06431	0.000359585	0.047162	Zfp65	235907	zinc finger protein 65 [Source:MGI Symbol;Acc:MGI:107769]	6.46175	7.09547	9.00183	2.57431	6.4096	1.9105
ENSMUSG00000024421	-1.0445	0.00036941	0.0479803	Lama3	16774	laminin, alpha 3 [Source:MGI Symbol;Acc:MGI:99909]	0.34084	0.949646	0.555552	0.381718	0.217279	0.276914
ENSMUSG00000037847	-0.956724	0.000377287	0.0485322	Nmrk1	225994	nicotinamide riboside kinase 1 [Source:MGI Symbol;Acc:MGI:2147434]	7.06374	7.19906	12.2203	5.70437	4.26718	3.70018
ENSMUSG00000039116	1.0257	0.00038815	0.049454	Adgrg6	215798	adhesion G protein-coupled receptor G6 [Source:MGI Symbol;Acc:MGI:1916151]	0.811846	1.0605	0.725021	1.92984	1.0718	1.45583
