## Supplementary Tables for "miR-210 is essential to retinal homeostasis in fruit flies and mice": Supplementary Table S3 - Gene Ontology (mouse retina).xlsx

### Sheet: Foglio1
Enrichment FDR	nGenes	Pathway Genes	Fold Enrichment	Ontology	Pathway	URL	Genes
8.34943e-05	8	136	12.4986	MF	Extracellular matrix structural constituent	http://amigo.geneontology.org/amigo/term/GO:0005201	Col6a1 Lama5 Hapln1 Lama3 Col7a1 Col11a1 Umodl1 Hmcn1
0.0174513	2	3	141.65	CC	Laminin-5 complex	http://amigo.geneontology.org/amigo/term/GO:0005610	Lama5 Lama3
0.024725	19	1362	2.96405	BP	Cell adhesion	http://amigo.geneontology.org/amigo/term/GO:0007155	Col6a1 Notch4 Lama5 Kitl Fstl3 Carmil1 Hapln1 Bmp4 Cdh10 Lama3 Adam8 Col7a1 Ccm2l Plxnd1 Nck1 Lmo7 Cercam Hmcn1 Pcdha12
0.024725	19	1374	2.93817	BP	Biological adhesion	http://amigo.geneontology.org/amigo/term/GO:0022610	Col6a1 Notch4 Lama5 Kitl Fstl3 Carmil1 Hapln1 Bmp4 Cdh10 Lama3 Adam8 Col7a1 Ccm2l Plxnd1 Nck1 Lmo7 Cercam Hmcn1 Pcdha12
0.0608761	4	87	9.769	MF	Anion channel activity	http://amigo.geneontology.org/amigo/term/GO:0005253	Slc1a4 Gabrb1 Clcn1 Ano1
0.0608761	4	75	11.332	MF	Chloride channel activity	http://amigo.geneontology.org/amigo/term/GO:0005254	Slc1a4 Gabrb1 Clcn1 Ano1
0.0608761	3	35	18.2122	MF	Extracellular matrix structural constituent conferring tensile strength	http://amigo.geneontology.org/amigo/term/GO:0030020	Col6a1 Col7a1 Col11a1
0.074872	2	11	38.632	MF	Voltage-gated chloride channel activity	http://amigo.geneontology.org/amigo/term/GO:0005247	Clcn1 Ano1
0.0835471	4	85	9.99886	CC	Collagen trimer	http://amigo.geneontology.org/amigo/term/GO:0005581	Col6a1 Col7a1 Col11a1 C1qtnf5
0.0835471	4	111	7.65678	CC	Basement membrane	http://amigo.geneontology.org/amigo/term/GO:0005604	Lama5 Lama3 Col7a1 Hmcn1
0.0835471	3	48	13.2797	CC	Chloride channel complex	http://amigo.geneontology.org/amigo/term/GO:0034707	Gabrb1 Clcn1 Ano1
0.0835471	2	11	38.632	CC	Laminin complex	http://amigo.geneontology.org/amigo/term/GO:0043256	Lama5 Lama3
0.0835471	7	362	4.10865	CC	Collagen-containing extracellular matrix	http://amigo.geneontology.org/amigo/term/GO:0062023	Col6a1 Lama5 Hapln1 Lama3 Col7a1 Col11a1 Hmcn1
0.0893845	4	122	6.96642	CC	Actin filament	http://amigo.geneontology.org/amigo/term/GO:0005884	Carmil1 Pstpip2 Misp Gck
0.0893845	6	294	4.33624	CC	Ion channel complex	http://amigo.geneontology.org/amigo/term/GO:0034702	Cachd1 Gabrb1 Clcn1 Ano1 Kcng2 Xntrpc
