## Supplementary Tables for "miR-210 is essential to retinal homeostasis in fruit flies and mice": Supplementary Table S5 - Gene Ontology (fly brain).xlsx

### Sheet: Foglio1
Enrichment FDR	nGenes	Pathway Genes	Fold Enrichment	Ontology	Pathway	URL	Genes
3.71854e-06	21	69	4.27679	CC	Myofibril	http://amigo.geneontology.org/amigo/term/GO:0030016	Mlc2 Prm up bt l(2)efl Mlp84B CG3630 CG14207 TpnC25D Arc1 Mf CG1674 rols Unc-89 tmod mib2 sls Mlp60A CG43897 Mhc wupA
5.68245e-06	21	73	4.04245	CC	Contractile fiber	http://amigo.geneontology.org/amigo/term/GO:0043292	Mlc2 Prm up bt l(2)efl Mlp84B CG3630 CG14207 TpnC25D Arc1 Mf CG1674 rols Unc-89 tmod mib2 sls Mlp60A CG43897 Mhc wupA
1.02e-05	19	64	4.17178	CC	Sarcomere	http://amigo.geneontology.org/amigo/term/GO:0030017	Prm up bt l(2)efl Mlp84B CG3630 CG14207 TpnC25D Arc1 Mf CG1674 rols Unc-89 mib2 sls Mlp60A CG43897 Mhc wupA
4.53185e-05	14	40	4.91831	CC	Rhabdomere	http://amigo.geneontology.org/amigo/term/GO:0016028	Arr1 Arr2 boss inaD ninaE rdgB Rh5 Rh6 PIP82 rtp inaF-B Xport-B Sec5 Ggamma30A
0.000329299	19	66	4.04536	BP	Visual perception	http://amigo.geneontology.org/amigo/term/GO:0007601	Arr1 Arr2 boss inaD ninaE rdgB Rh2 Rh3 Rh4 aos faf Gycalpha99B Rh5 Rh6 rtp Cpn Doa Ggamma30A lovit
0.000358669	19	69	3.86948	BP	Sensory perception of light stimulus	http://amigo.geneontology.org/amigo/term/GO:0050953	Arr1 Arr2 boss inaD ninaE rdgB Rh2 Rh3 Rh4 aos faf Gycalpha99B Rh5 Rh6 rtp Cpn Doa Ggamma30A lovit
0.000602251	7	12	8.19718	CC	Myofilament	http://amigo.geneontology.org/amigo/term/GO:0036379	Prm up TpnC25D Mf sls Mhc wupA
0.000893295	23	119	2.71599	CC	Actin cytoskeleton	http://amigo.geneontology.org/amigo/term/GO:0015629	l(2)gl Mlc2 Prm Tm2 kst up Vinc dia Mlp84B CG3630 Cortactin Arp10 TpnC25D CG1674 Myo28B1 Unc-115a CG31715 Mlp60A Unc-115b CG43897 Mhc Myo81F wupA
0.00103685	14	43	4.57517	BP	Detection of visible light	http://amigo.geneontology.org/amigo/term/GO:0009584	Arr1 Arr2 inaD ninaB ninaE rdgB Rh2 Rh3 Rh4 Gycalpha99B Rh5 Rh6 Fbxl4 stops
0.00103743	15	50	4.21569	BP	Cellular response to light stimulus	http://amigo.geneontology.org/amigo/term/GO:0071482	Arr1 Arr2 inaD ninaB ninaE rdgB Rh3 Rh4 Gycalpha99B Rh5 Rh6 PIP82 Fbxl4 Ekar stops
0.00160486	15	53	3.97707	BP	Muscle cell development	http://amigo.geneontology.org/amigo/term/GO:0055001	Col4a1 Mlc2 Prm rt Tm2 up bt l(2)efl Mlp84B rols Unc-89 tmod sls Mhc wupA
0.00160486	174	1765	1.38533	BP	Signal transduction	http://amigo.geneontology.org/amigo/term/GO:0007165	nAChRalpha1 Arr1 Arr2 boss Col4a1 cta Lar inaD kni knrl Pgant35A l(2)gl Rab32 mnd Rpn8 ninaB ninaE peb rdgB Rh2 Rh3 Rh4 spz ss tld Egfr up aos elB ci 14-3-3zeta Eip63F-1 por Rab3 Tbh Akt1 Sema2a Dif Alg3 Gycalpha99B Rh5 Pi3K59F RabX1 mbc AstA Rab10 Rab7 RtGEF crq Rh6 mre11 Pdk1 eIF3h Pp4-19C CG3630 IKKbeta Sec13 Rab27 Bub3 AkhR Roc1a Rad17 gus Or43b Lk Lnk Spn42Dd disp SPR CG15478 spirit Fbxl4 CG…
0.00163495	4	4	14.0523	CC	Subrhabdomeral cisterna	http://amigo.geneontology.org/amigo/term/GO:0016029	Arr2 ninaE rdgB Xport-B
0.00163495	4	4	14.0523	CC	Endoplasmic reticulum cisternal network	http://amigo.geneontology.org/amigo/term/GO:0071781	Arr2 ninaE rdgB Xport-B
0.00163495	4	4	14.0523	CC	Smooth endoplasmic reticulum cisterna	http://amigo.geneontology.org/amigo/term/GO:0120082	Arr2 ninaE rdgB Xport-B
0.00199004	16	62	3.6264	BP	Phototransduction	http://amigo.geneontology.org/amigo/term/GO:0007602	Arr1 Arr2 inaD ninaB ninaE rdgB Rh2 Rh3 Rh4 Gycalpha99B Rh5 Rh6 Fbxl4 stops rtp Ggamma30A
0.00199004	14	49	4.01495	BP	Myofibril assembly	http://amigo.geneontology.org/amigo/term/GO:0030239	Mlc2 Prm rt Tm2 up bt l(2)efl Mlp84B rols Unc-89 tmod sls Mhc wupA
0.00199004	14	49	4.01495	BP	Striated muscle cell development	http://amigo.geneontology.org/amigo/term/GO:0055002	Mlc2 Prm rt Tm2 up bt l(2)efl Mlp84B rols Unc-89 tmod sls Mhc wupA
0.00225192	6	8	10.5392	MF	G protein-coupled photoreceptor activity	http://amigo.geneontology.org/amigo/term/GO:0008020	ninaE Rh2 Rh3 Rh4 Rh5 Rh6
0.00225192	7	12	8.19718	MF	Photoreceptor activity	http://amigo.geneontology.org/amigo/term/GO:0009881	inaD ninaE Rh2 Rh3 Rh4 Rh5 Rh6
0.00488679	16	67	3.35578	BP	Detection of light stimulus	http://amigo.geneontology.org/amigo/term/GO:0009583	Arr1 Arr2 inaD ninaB ninaE rdgB Rh2 Rh3 Rh4 Gycalpha99B Rh5 Rh6 Fbxl4 stops rtp Ggamma30A
0.00499277	154	1624	1.33255	CC	Plasma membrane	http://amigo.geneontology.org/amigo/term/GO:0005886	nAChRalpha1 Act57B awd boss cta Lar CG17716 for inaD l(2)gl ninaE rdgB Rh2 Rh3 Rh4 ru Egfr kst Vinc Mdr49 14-3-3zeta Eip63F-1 Rab3 Akt1 emp CG10939 dia Mvl Rh5 mbc tty nrv2 Rab10 Rab7 crq Rh6 TM4SF Pdk1 PRL-1 rush AkhR ZnT41F Cortactin Or43b drpr glob1 Lnk disp Tsp42Ed SPR frma CG1806 MFS10 CG4301 CG4829 kek5 CG14234 Ir25a fusl CG11147 CG9497 Nepl5 CG13793 CG7227 Tsp29Fa Tsp29Fb Mco1 CG4839 Nepl9…
0.00605855	7	14	7.02616	BP	Antifungal humoral response	http://amigo.geneontology.org/amigo/term/GO:0019732	spz Dif Mtk psh grass GNBP3 Drs
0.00605855	16	69	3.25851	BP	Cellular response to radiation	http://amigo.geneontology.org/amigo/term/GO:0071478	Arr1 Arr2 inaD ninaB ninaE rdgB Rh3 Rh4 Gycalpha99B Rh5 Rh6 PIP82 Fbxl4 Pvf1 Ekar stops
0.00630907	4	5	11.2419	CC	Striated muscle myosin thick filament	http://amigo.geneontology.org/amigo/term/GO:0005863	Prm Mf sls Mhc
0.00672735	35	235	2.0929	BP	G protein-coupled receptor signaling pathway	http://amigo.geneontology.org/amigo/term/GO:0007186	Arr1 Arr2 boss cta inaD ninaE rdgB Rh2 Rh3 Rh4 Tbh Gycalpha99B Rh5 AstA Rh6 AkhR Lk SPR Fbxl4 CG13229 CNMa foxo CCHa1 TyrR Lgr3 AstA-R2 mthl15 mthl8 CG32547 Dgk CG34384 stops 5-HT1B CG43795 Ggamma30A
0.00680039	109	1046	1.46434	BP	Response to external stimulus	http://amigo.geneontology.org/amigo/term/GO:0009605	Arr1 Arr2 Lar for inaD ninaB ninaE Pcl peb Pepck1 rdgB Rh2 Rh3 Rh4 spz Yp3 DptA retn faf Akt1 kermit sqz dia Sema2a Dif EbpIII Gycalpha99B Hf Rh5 Mtk Pi3K59F Rh6 CG3857 IKKbeta AkhR CBP drpr Spn42Dd Hml spirit Clic Fbxl4 psh mio Ir25a LUBEL Oli nrv3 Mmp2 Listericin Drl-2 Arc1 SP2353 Lst BomBc1 BomS1 Phk-3 Iml1 CG10483 PGRP-SD PGRP-LA CG17919 CG14722 HisCl1 CG17738 foxo Sdr RhoGAP93B to grass DIP-…
0.00701494	80	714	1.57449	BP	System process	http://amigo.geneontology.org/amigo/term/GO:0003008	nAChRalpha1 Arr1 Arr2 boss Col4a1 for inaD Mlc2 na ninaE rdgB Rh2 Rh3 Rh4 ru ss Egfr Tm2 up Mdr49 aos 14-3-3zeta faf Tbh CG10939 dia Obp84a Obp28a Mvl Gycalpha99B Rh5 nrv2 vri Rh6 antdh Or43b CenG1A Sclp Ir25a CG8086 nrv3 Cyp6w1 Sans Arc1 Obp56e Obp57c Oatp58Dc Obp59a Eglp4 pst Snmp2 SecCl Ir75a SLC22A CG14636 Orco HisCl1 Obp99b Socs36E OS9 Obp57b Obp57a SKIP pxb Unc-89 dpr12 stops nAChRalpha7 rt…
0.00762607	186	1994	1.3108	BP	Signaling	http://amigo.geneontology.org/amigo/term/GO:0023052	nAChRalpha1 Arl1 Arr1 Arr2 boss Col4a1 cta Lar inaD kni knrl Pgant35A l(2)gl Rab32 mnd Rpn8 ninaB ninaE peb rdgB Rh2 Rh3 Rh4 rt spz ss tld Egfr up aos elB ci 14-3-3zeta Eip63F-1 por Rab3 Tbh Akt1 Sema2a Dif Alg3 Gycalpha99B Rh5 Pi3K59F RabX1 mbc AstA Rab10 Rab7 RtGEF crq Rh6 mre11 Pdk1 eIF3h Pp4-19C CG3630 IKKbeta Sec13 Rab27 Bub3 AkhR Roc1a Rad17 gus Or43b Rab3-GAP Lk Lnk Spn42Dd disp SPR CG1547…
0.00762607	11	37	4.17771	BP	Sarcomere organization	http://amigo.geneontology.org/amigo/term/GO:0045214	rt Tm2 up bt l(2)efl Mlp84B rols Unc-89 sls Mhc wupA
0.0086299	6	11	7.6649	BP	Protein-chromophore linkage	http://amigo.geneontology.org/amigo/term/GO:0018298	ninaE Rh2 Rh3 Rh4 Rh5 Rh6
0.0121973	3	3	14.0523	CC	Collagen type IV trimer	http://amigo.geneontology.org/amigo/term/GO:0005587	Col4a1 vkg prc
0.0121973	4	6	9.36821	CC	Myosin filament	http://amigo.geneontology.org/amigo/term/GO:0032982	Prm Mf sls Mhc
0.0121973	3	3	14.0523	CC	Network-forming collagen trimer	http://amigo.geneontology.org/amigo/term/GO:0098642	Col4a1 vkg prc
0.0121973	3	3	14.0523	CC	Complex of collagen trimers	http://amigo.geneontology.org/amigo/term/GO:0098644	Col4a1 vkg prc
0.0121973	3	3	14.0523	CC	Collagen network	http://amigo.geneontology.org/amigo/term/GO:0098645	Col4a1 vkg prc
0.0121973	3	3	14.0523	CC	Basement membrane collagen trimer	http://amigo.geneontology.org/amigo/term/GO:0098651	Col4a1 vkg prc
0.0129793	35	270	1.8216	CC	Supramolecular polymer	http://amigo.geneontology.org/amigo/term/GO:0099081	awd Col4a1 Mlc2 Prm Tm2 kst up bt dia l(2)efl Mlp84B vkg CG3630 Cortactin Grip163 prc CG14207 TpnC25D Arc1 wac mad2 Mf CG1674 cana rols Jupiter Unc-89 tmod mib2 sls alphaTub67C Mlp60A CG43897 Mhc wupA
0.0134476	53	433	1.72003	BP	Response to abiotic stimulus	http://amigo.geneontology.org/amigo/term/GO:0009628	Arr1 Arr2 b h inaD ninaB ninaE rdgB Rh2 Rh3 Rh4 spn-D DptA Mdr49 14-3-3zeta Sema2a l(2)efl Gycalpha99B Rh5 Rh6 CG3857 IKKbeta Sec13 PIP82 Clic Fbxl4 Pvf1 Ir25a LUBEL Ttc19 nrv3 Drat Nup50 CG8778 eIF2Bgamma GstE1 CG13510 Obp59a CG7409 CG4476 CG4461 HisCl1 Gyc88E Gyc89Da jus Ekar CG32100 stops nAChRalpha7 rtp inaF-B Hr4 Ggamma30A
0.0171774	112	1167	1.34864	CC	Extracellular region	http://amigo.geneontology.org/amigo/term/GO:0005576	Amy-p Col4a1 clt Lsp1beta Jon99Ciii spz tld alphaTry Yp3 DptA aos Cys 14-3-3zeta Tbh betaTry Sema2a Obp84a Obp28a EbpIII Mtk AstA vkg Idgf2 Cht2 Peritrophin-A CREG CG4757 Lk Spn42Dd Hml CG5966 CG4666 spirit CG15199 psh Pvf1 CG9572 obst-A CG18304 CG5177 CG16820 Hasp CG9331 sPLA2 Mmp2 Listericin CG12374 Arc1 Jhedup Tsf3 CG4847 BomBc1 BomS1 Obp56e Obp57c Cht8 Obp59a SiaT Phk-3 CNMa CG1299 CG10467 CG…
0.0214236	8	23	4.88776	BP	Rhodopsin mediated signaling pathway	http://amigo.geneontology.org/amigo/term/GO:0016056	Arr1 Arr2 inaD ninaE rdgB Gycalpha99B Fbxl4 stops
0.0216223	4	7	8.02989	CC	Smooth endoplasmic reticulum	http://amigo.geneontology.org/amigo/term/GO:0005790	Arr2 ninaE rdgB Xport-B
0.0227829	17	88	2.71465	BP	Striated muscle cell differentiation	http://amigo.geneontology.org/amigo/term/GO:0051146	Col4a1 Mlc2 Prm rt Tm2 up bt l(2)efl Mlp84B mbc rols Unc-89 tmod mib2 sls Mhc wupA
0.023731	24	150	2.24837	BP	Response to light stimulus	http://amigo.geneontology.org/amigo/term/GO:0009416	Arr1 Arr2 b inaD ninaB ninaE rdgB Rh2 Rh3 Rh4 Sema2a Gycalpha99B Rh5 Rh6 PIP82 Fbxl4 Ttc19 CG4476 Ekar stops nAChRalpha7 rtp inaF-B Ggamma30A
0.023731	16	81	2.77577	BP	Cellular response to abiotic stimulus	http://amigo.geneontology.org/amigo/term/GO:0071214	Arr1 Arr2 inaD ninaB ninaE rdgB Rh3 Rh4 Gycalpha99B Rh5 Rh6 PIP82 Fbxl4 Pvf1 Ekar stops
0.023731	16	81	2.77577	BP	Cellular response to environmental stimulus	http://amigo.geneontology.org/amigo/term/GO:0104004	Arr1 Arr2 inaD ninaB ninaE rdgB Rh3 Rh4 Gycalpha99B Rh5 Rh6 PIP82 Fbxl4 Pvf1 Ekar stops
0.0241004	18	98	2.58104	BP	Actomyosin structure organization	http://amigo.geneontology.org/amigo/term/GO:0031032	Mlc2 Prm rt Tm2 up bt dia l(2)efl Mlp84B rols Unc-89 tmod sls CG43658 Mhc Fhos ghi wupA
0.0253397	14	66	2.98079	BP	Antibacterial humoral response	http://amigo.geneontology.org/amigo/term/GO:0019731	spz DptA Mtk IKKbeta psh BomBc1 grass BomS3 AttC AttB PGRP-SC2 nub Tab2 Drs
0.0289153	9	31	4.0797	BP	Phototransduction, visible light	http://amigo.geneontology.org/amigo/term/GO:0007603	Arr1 Arr2 inaD ninaB ninaE rdgB Gycalpha99B Fbxl4 stops
0.0300716	21	127	2.32361	BP	Humoral immune response	http://amigo.geneontology.org/amigo/term/GO:0006959	spz DptA Dif Mtk IKKbeta Spn42Dd Hml psh BomBc1 grass GNBP3 BomS3 AttC AttB PGRP-SC2 nub Tab2 dl Doa PPO1 Drs
0.033779	10	46	3.05485	CC	Z disc	http://amigo.geneontology.org/amigo/term/GO:0030018	bt l(2)efl Mlp84B CG14207 CG1674 rols mib2 sls Mlp60A CG43897
0.0366591	16	86	2.61438	BP	Detection of external stimulus	http://amigo.geneontology.org/amigo/term/GO:0009581	Arr1 Arr2 inaD ninaB ninaE rdgB Rh2 Rh3 Rh4 Gycalpha99B Rh5 Rh6 Fbxl4 stops rtp Ggamma30A
0.0366591	16	86	2.61438	BP	Detection of abiotic stimulus	http://amigo.geneontology.org/amigo/term/GO:0009582	Arr1 Arr2 inaD ninaB ninaE rdgB Rh2 Rh3 Rh4 Gycalpha99B Rh5 Rh6 Fbxl4 stops rtp Ggamma30A
0.0366591	4	6	9.36821	BP	Detection of UV	http://amigo.geneontology.org/amigo/term/GO:0009589	ninaB ninaE Rh3 Rh4
0.0366591	3	3	14.0523	BP	Cell killing	http://amigo.geneontology.org/amigo/term/GO:0001906	spz Mtk Drs
0.0366591	19	113	2.36278	BP	Antimicrobial humoral response	http://amigo.geneontology.org/amigo/term/GO:0019730	spz DptA Dif Mtk IKKbeta Spn42Dd psh BomBc1 grass GNBP3 BomS3 AttC AttB PGRP-SC2 nub Tab2 dl Doa Drs
0.0366591	3	3	14.0523	BP	Killing of cells of other organism	http://amigo.geneontology.org/amigo/term/GO:0031640	spz Mtk Drs
0.0366591	18	103	2.45574	BP	Muscle cell differentiation	http://amigo.geneontology.org/amigo/term/GO:0042692	Col4a1 Mlc2 Prm rt Tm2 up bt l(2)efl Mlp84B mbc caup rols Unc-89 tmod mib2 sls Mhc wupA
0.0366591	11	47	3.28884	BP	Defense response to Gram-positive bacterium	http://amigo.geneontology.org/amigo/term/GO:0050830	spz Dif Mtk spirit psh Listericin BomBc1 PGRP-SD grass AttC PPO1
0.0383914	10	47	2.98985	CC	I band	http://amigo.geneontology.org/amigo/term/GO:0031674	bt l(2)efl Mlp84B CG14207 CG1674 rols mib2 sls Mlp60A CG43897
0.0448212	32	241	1.86587	BP	Innate immune response	http://amigo.geneontology.org/amigo/term/GO:0045087	spz DptA faf dia Dif Hf Mtk IKKbeta Spn42Dd Hml spirit psh Mmp2 SP2353 BomBc1 BomS1 PGRP-SD PGRP-LA CG17738 grass GNBP3 BomT2 BomS3 Tep2 AttC AttB PGRP-SC2 IM18 poly dl Sec5 PPO1
0.0459886	5	9	7.80684	MF	3-keto sterol reductase activity	http://amigo.geneontology.org/amigo/term/GO:0000253	antdh CG9150 CG10672 CG3301 CG40486
0.0459886	7	19	5.17717	MF	Steroid dehydrogenase activity, acting on the CH-OH group of donors, NAD or NADP as acceptor	http://amigo.geneontology.org/amigo/term/GO:0033764	antdh CG9150 CG8888 CG7724 CG12171 CG3301 CG40486
